# A treasure trove of 1,034 actinomycete genomes

**DOI:** 10.1101/2024.01.16.574955

**Authors:** Tue Sparholt Jørgensen, Omkar Mohite, Eva B Sterndorff, Maria Alvarez-Arevalo, Kai Blin, Thomas J Booth, Pep Charusanti, David Faurdal, Troels Ø Hansen, Matin Nuhamunada, Anna-Sophie Mourched, Bernhard Ø Palsson, Tilmann Weber

## Abstract

Filamentous Actinobacteria, recently renamed Actinomycetia, are the most prolific source of microbial bioactive natural products. Studies on biosynthetic gene clusters benefit from or require chromosome-level assemblies. Here, we provide DNA sequences from more than 1,000 isolates: 881 complete genomes and 153 near-complete genomes, representing 28 genera and 389 species, including 244 likely novel species. All genomes are from filamentous isolates of the class Actinomycetia from the NBC culture collection. The largest genus is *Streptomyces* with 886 genomes including 742 complete assemblies. We use this data to show that analysis of complete genomes can bring biological understanding not previously derived from more fragmented sequences or less systematic datasets. We document the central and structured location of core genes and distal location of specialized metabolite biosynthetic gene clusters and duplicate core genes on the linear *Streptomyces* chromosome, and analyze the content and length of the terminal inverted repeats which are characteristic for *Streptomyces*. We then analyze the diversity of trans-AT polyketide synthase biosynthetic gene clusters, which encodes the machinery of a biotechnologically highly interesting compound class. These insights have both ecological and biotechnological implications in understanding the importance of high quality genomic resources and the complex role synteny plays in Actinomycetia biology.
