## Supplementary_material_S6_Table_of_antiSMASH_cluster_types_to_categories_and_occurences for "A treasure trove of 1,034 actinomycete genomes"

### Sheet: table_of_protocluster_types
count	BGC type	category
237	CDPS	NRPS
712	NAPAA	NRPS
570	NRP-metallophore	NRPS
1865	NRPS-like	NRPS
3809	NRPS	NRPS
83	thioamide-NRP	NRPS
103	oligosaccharide	oligosaccharide
15	2dos	other
1	acyl_amino_acids	other
58	amglyccycl	other
9	aminocoumarin	other
55	aminopolycarboxylic-acid	other
144	arylpolyene	other
414	betalactone	other
81	blactam	other
1263	butyrolactone	other
864	ectoine	other
105	furan	other
3	hserlactone	other
128	indole	other
196	ladderane	other
835	melanin	other
1838	NI-siderophore	other
165	nucleoside	other
478	other	other
113	phenazine	other
2	phosphoglycolipid	other
2	phosphonate-like	other
65	phosphonate	other
1	pyrrolidine	other
1	resorcinol	other
383	hglE-KS	PKS
564	PKS-like	PKS
35	prodigiosin	PKS
2848	T1PKS	PKS
1083	T2PKS	PKS
1339	T3PKS	PKS
8	transAT-PKS-like	PKS
139	transAT-PKS	PKS
2	bottromycin	RiPP
21	crocagin	RiPP
18	cyanobactin	RiPP
24	guanidinotides	RiPP
578	lanthipeptide-class-iii	RiPP
257	lanthipeptide-class-ii	RiPP
421	lanthipeptide-class-i	RiPP
169	lanthipeptide-class-iv	RiPP
38	lanthipeptide-class-v	RiPP
505	LAP	RiPP
316	lassopeptide	RiPP
113	linaridin	RiPP
8	lipolanthine	RiPP
14	methanobactin	RiPP
5	proteusin	RiPP
7	ranthipeptide	RiPP
216	redox-cofactor	RiPP
1488	RiPP-like	RiPP
302	RRE-containing	RiPP
91	thioamitides	RiPP
424	thiopeptide	RiPP
4302	terpene	terpene
